# SenSet, a novel human lung senescence cell gene signature, identifies cell-specific senescence mechanisms

**DOI:** 10.1101/2024.12.21.629928

**Authors:** Euxhen Hasanaj, Delphine Beaulieu, Cankun Wang, Qianjiang Hu, Marta Bueno, John C Sembrat, Ricardo H Pineda, Maria Camila Melo-Narvaez, Nayra Cardenes, Zhao Yanwu, Zhang Yingze, Robert Lafyatis, Alison Morris, Ana Mora, Mauricio Rojas, Dongmei Li, Irfan Rahman, Gloria S Pryhuber, Mareike Lehmann, Jonathan Alder, Aditi Gurkar, Toren Finkel, Qin Ma, Barnabás Póczos, Ziv Bar-Joseph, Oliver Eickelberg, Melanie Königshoff

## Abstract

Cellular senescence is a major hallmark of aging. Senescence is defined as an irreversible growth arrest observed when cells are exposed to a variety of stressors including DNA damage, oxidative stress, or nutrient deprivation. While senescence is a well-established driver of aging and age-related diseases, it is a highly heterogeneous process with significant variations across organisms, tissues, and cell types.

The relatively low abundance of senescence in healthy aged tissues represents a major challenge to studying senescence in a given organ, including the human lung. To overcome this limitation, we developed a Positive-Unlabeled (PU) learning framework to generate a comprehensive senescence marker gene list in human lungs (termed SenSet) using the largest publicly available single-cell lung dataset, the Human Lung Cell Atlas (HLCA). We validated SenSet in a highly complex ex vivo human 3D lung tissue culture model subjected to the senescence inducers bleomycin, doxorubicin, or irradiation, and established its sensitivity and accuracy in characterizing senescence. Using SenSet, we identified and validated cell-type specific senescence signatures in distinct lung cell populations upon aging and environmental exposures. Our study presents the first comprehensive analysis of senescent cells in the healthy aging lung and uncovers cell-specific gene signatures of senescence, presenting fundamental implications for our understanding of major lung diseases, including cancer, fibrosis, chronic obstructive pulmonary disease, or asthma.
