## Supplementary Table.xlsx for "SenSet, a novel human lung senescence cell gene signature, identifies cell-specific senescence mechanisms"

### Sheet: Sheet1
Cell Type	N. Cells <30	N. Cells 30-50	N. Cells >50	Healthy Prop. <30	Healthy Prop. 30-50	Healthy Prop. >50	N. Snc >50	Snc. Prop. >50	N. genes up	N. genes down	Upregulated	Downregulated	Up statistic	Down statistic	Up qval	Down qval
B cell	189	712	1413	1	0.992978	0.997877	3	0.0021
CD1c-positive myeloid dendritic cell	578	1543	1842	1	0.974725	0.993485	12	0.0065	12	0	PLAUR, CD44, CXCL2, ID2, NFE2L2, TNFAIP3, NINJ1, CTSB, CXCL8, CCL4, CCL3L1, CCL3		[5.096138644348662, 4.070812320242611, 5.369486395119368, 3.374102266236402, 3.175081144908329, 3.7691496630175703, 4.006014745856727, 4.090414947787921, 5.600361786208569, 5.695652336776045, 5.411958754800872, 5.823613933252371]	[]	[2.1319054598323282e-05, 0.002095449625946274, 5.549843859377503e-06, 0.026025692829333022, 0.049132630750927456, 0.0061993759935885, 0.0025318236204083092, 0.002095449625946274, 2.6310302783363126e-06, 2.0155779050492004e-06, 5.111802085739596e-06, 2.0155779050492004e-06]	[]
CD4-positive, alpha-beta T cell	1274	3216	9466	1	0.987873	0.967991	303	0.032	47	5	IL32, CD9, MDH1, VIM, CD44, MAP2K3, YBX1, PKM, AKR1B1, YPEL3, RBX1, NDRG1, GAPDH, CSNK1A1, ID2, HDAC1, OPTN, DEK, IRF3, ZFP36, ARPC1B, GMFG, LGALS3, BHLHE40, RAC1, TXN, MAP1LC3B, SOD1, MCL1, GUK1, LMNA, MAGOH, DPY30, S100A11, IFI16, CITED2, CTSB, B2M, MAP2K1, CEBPB, CLTB, CALR, ISG15, HMGB1, TMSB4X, TXNIP, CCL4	AREG, EGR1, FOS, JUN, NME2	[18.019494321426624, 5.0357509383111445, 2.829529711050661, 10.846324011015149, 10.736454713116546, 2.7842209117130516, 4.016628800510333, 6.492619537809481, 2.9807549066705294, 4.509609049657858, 7.203970892465313, 3.1000470673410665, 10.026139659695268, 3.4326249790080743, 21.554510135815892, 3.5744700459275367, 4.048049026601328, 5.67184759300609, 2.8079383214111164, 9.985990999494671, 8.44063…	[-3.8209281199476526, -3.2266147036892527, -10.119438821358873, -13.937012316691574, -4.334442090464402]	[1.123317127187077e-70, 7.0964159755884045e-06, 0.03640524437284354, 6.809537901636061e-26, 2.110355703391325e-25, 0.0406138244484418, 0.0006314349795154635, 1.5371635410355707e-09, 0.02319165574218534, 7.793664340421513e-05, 1.198919047921187e-11, 0.01670123285132404, 3.1980520642118943e-22, 0.005549094452565858, 7.877336553265179e-101, 0.0035237038424388973, 0.0005646665405001141, 2.39664442691…	[0.0013917361042281552, 0.01100533827698675, 1.3110510549249253e-22, 2.063180764625486e-42, 0.00016720019088165702]
CD8-positive, alpha-beta T cell	1562	2421	17533	1	0.999587	0.99943	10	0.00057	8	0	HSPA5, EGR1, ZFP36, CITED2, JUN, CCL4, CCL3L1, CCL3		[3.524973004459774, 3.8536346779306974, 3.6987093521017527, 3.433730174403195, 4.270914387716846, 5.401825519705784, 3.672805137678156, 5.297958681655076]	[]	[0.026046845898628948, 0.011451516567335557, 0.016861713088687228, 0.03254506216376569, 0.0023944795634688034, 2.0648294807394472e-05, 0.016861713088687228, 2.0648294807394472e-05]	[]
acinar cell	270	159	250	0.966667	0.591195	0.512	122	0.49	28	11	PTBP1, HSPA5, TNFRSF1A, CSNK1A1, PSMD14, IGFBP2, AAK1, TNFAIP3, SGK1, ID1, IRF3, ZFP36, ARPC1B, BHLHE40, RAC1, IL18, ETS2, PEA15, PRKCD, CTSB, ALDH1A1, CTNNB1, MAP2K1, CXCL8, CEBPB, CALR, EWSR1, ASPH	CD9, PEBP1, RBX1, ID2, DPY30, B2M, RSL1D1, NPM1, HMGB1, TMSB4X, TXNIP	[3.1337507288226427, 4.407547786657865, 3.0060210787924624, 4.678754577817838, 2.9719015147433048, 2.626331571168502, 3.3017239672184964, 3.969242617718685, 4.262320924294784, 2.7925550883310652, 3.4906938604138316, 3.3060982703017214, 3.5799296433116288, 5.51774590918046, 4.033107442733775, 2.582588540336248, 4.116219201315057, 3.8030191005561216, 3.298224524751916, 3.0935071404569694, 3.2824770…	[-3.398833495666099, -6.587700443337381, -2.999897054475947, -3.298224524751916, -2.8432970040964793, -8.983068811711584, -4.625388080202488, -2.9684020722767244, -4.414546671591026, -9.653212044061709, -3.2422334452866313]	[0.012130428758262722, 0.000214322455687192, 0.017483535152483416, 8.866532117899466e-05, 0.018643217219564558, 0.04289380035197855, 0.00807847689529067, 0.0011443196344123915, 0.0003828414938549765, 0.028587147489285817, 0.004938121490990393, 0.00807847689529067, 0.0037828813835843, 1.877118922067925e-06, 0.0009027231890161273, 0.045979364602012976, 0.0006534066011874195, 0.0018507399545577123, …	[0.006402992238662831, 7.325727844238417e-09, 0.017483535152483416, 0.00807847689529067, 0.026151815788877188, 6.477616532164264e-17, 0.00010219869415351784, 0.018643217219564558, 0.000214322455687192, 2.343872242300144e-19, 0.009117131504543123]
alveolar macrophage	11221	7235	13370	1	0.597512	0.928945	950	0.071	87	9	CD9, PTBP1, PLAUR, MDH1, VIM, CD44, MAP2K3, HSPA5, TPR, LIMA1, YBX1, TNFRSF1A, PKM, EDN1, CXCL2, AKR1B1, PEBP1, YPEL3, SMARCB1, RBX1, PSMB5, NDRG1, GAPDH, CSNK1A1, PSMD14, IGFBP2, ID2, AAK1, NFE2L2, HDAC1, TNFAIP3, SGK1, CCN2, EGR1, SPOP, OPTN, EIF2S2, IRF3, ZFP36, ARPC1B, GMFG, NINJ1, LGALS3, BHLHE40, IL6ST, RAC1, TXN, MAP1LC3B, SOD1, MCL1, RAB13, GUK1, RHOB, GSN, IL18, BAG3, MMP14, LMNA, MAGOH,…	AREG, CDKN1A, THBS1, ETS2, CTNNB1, FOS, NPM1, MIF, NME2	[25.49779034283485, 7.070319166082312, 31.590890007814366, 30.316863909019226, 27.826774118817966, 21.644227801689517, 14.89845799855752, 22.297246795739614, 8.25877527389078, 14.101400765080179, 23.577090066627516, 20.064503640511525, 34.77491086745873, 2.5829726729417204, 9.066533662027517, 17.507603585217936, 10.304165369303789, 4.738666642482428, 13.529311978578448, 13.13896839333761, 23.6430…	[-10.577249765958191, -4.058903483181283, -8.593886249141445, -3.066534914724477, -8.755157969910954, -10.287097594512888, -10.739777367959121, -6.254851062608246, -6.500340957761162]	[4.664347114725678e-142, 4.421642662168729e-12, 4.038442191008756e-217, 4.2264254852551515e-200, 6.750070821922648e-169, 1.093320013526743e-102, 2.5142222456589783e-49, 6.6664984096493025e-109, 4.827330759308226e-16, 2.5799201638675903e-44, 1.3033702024757134e-121, 2.1196549955313304e-88, 1.433186414559836e-262, 0.017524696723251087, 4.412322666290113e-19, 1.370619598388166e-67, 2.861863442384857…	[1.6690543706603027e-25, 0.00010192190372884888, 2.872605503068166e-17, 0.004082195923510776, 7.061856520559615e-18, 3.3880028324437e-24, 2.9882834174581755e-26, 9.987987794542894e-10, 2.0972330130824034e-10]
alveolar type 1 fibroblast cell	337	426	1935	0.988131	0.50939	0.555039	861	0.44	19	34	CD9, LIMA1, TNFRSF1A, YPEL3, CAV1, CSNK1A1, CCN2, SPOP, ZFP36, MCL1, GSN, LMNA, IGFBP7, CITED2, ALDH1A1, BEX3, CTNNB1, TMSB4X, MARCKS	IL32, PLAUR, HSPA5, YBX1, PKM, CXCL2, GAPDH, PSMD14, ID2, TNFAIP3, EGR1, CDKN1A, EIF2S2, IL6ST, TXN, THBS1, MAP1LC3B, IGFBP4, RAB13, GUK1, BAG3, MMP14, MAGOH, PEA15, S100A11, IFI16, CXCL8, RSL1D1, CLTB, CALR, NPM1, MIF, NME2, CCL4	[3.681610181885384, 2.7320612829015136, 5.784650582661266, 3.178344353117161, 8.809690028609321, 7.019031402628486, 17.719591115362824, 3.3246492231364897, 3.2112158725982805, 3.9026639866152038, 11.010444398253735, 13.305392250246914, 7.40784048361438, 9.345581761520075, 3.6333877037424718, 3.2986958690256185, 2.7865878880682025, 11.209310950731044, 6.3174311879498966]	[-4.236373359977702, -4.698662363091379, -4.309157371979484, -5.292642123578358, -2.6056512553078686, -11.210416219754693, -10.272206562235667, -3.420357333406549, -7.3406646885103735, -5.520450350119367, -2.630458404505326, -10.484336342996764, -3.584428379583793, -3.908435947072038, -5.270004576538434, -13.40355651390286, -3.2147363591180516, -6.363893422832923, -4.215823543315782, -3.442462713…	[0.0019004778288048, 0.03600721031680838, 1.1916766069370639e-07, 0.00984789329826513, 3.85889077753148e-17, 4.5799372224495034e-11, 1.4565974015270238e-67, 0.0063125627102122404, 0.008908206156897542, 0.0008510681978216573, 1.6743787904856531e-26, 3.5319027137978396e-38, 3.5088504858765234e-12, 2.997450447750147e-19, 0.002219747025708052, 0.006827209016350438, 0.03083171350699797, 2.257293060484…	[0.00022808612187979075, 2.928193472154454e-05, 0.00017154860193709388, 1.6535900823553449e-06, 0.049039445238819875, 2.2572930604847184e-27, 3.55863526259511e-23, 0.004592410905145104, 5.228377487209792e-12, 5.198778382053949e-07, 0.04610191582946771, 4.180316934694312e-24, 0.0026381918156437676, 0.0008463818482535168, 1.8140220494812504e-06, 1.4177898559296596e-38, 0.008908206156897542, 3.72221…
alveolar type 2 fibroblast cell	223	283	1238	1	0.996466	0.995153	6	0.0048
bronchus fibroblast of lung	61	108	825	1	1	0.997576	2	0.0024
capillary endothelial cell	570	10047	5715	1	0.977605	0.913386	495	0.087	48	7	IL32, CD9, VIM, CD44, YBX1, TNFRSF1A, PKM, EDN1, AKR1B1, PEBP1, RBX1, PSMB5, CAV1, CCND1, CSNK1A1, ID2, CCN2, EGR1, SPOP, DEK, ZFP36, GMFG, LGALS3, BHLHE40, RAC1, TXN, IGFBP4, SOD1, MCL1, RHOB, PLK2, ETS2, LMNA, DPY30, IGFBP7, IFI16, BEX3, B2M, FOS, CAVIN1, JUN, ISG15, HMGB1, TMSB4X, SELENOH, RGL2, TXNIP, MARCKS	GAPDH, SGK1, CDKN1A, ID1, IL6ST, GSN, NME2	[9.448809510897279, 5.467947307249632, 5.699528509914222, 6.200544301561154, 6.733085579102237, 3.7320502991539297, 3.4899796038952635, 26.17741239425107, 3.684291753389326, 4.101576880647405, 5.331469887302797, 3.1279923452037797, 24.368801539395893, 13.083632475164272, 4.296302338952919, 6.099183878559703, 2.9187725744415065, 11.08083773906686, 3.240255569610757, 3.6482198705692093, 16.76795273…	[-3.337140855826148, -6.432410544785365, -4.259161554034221, -16.682055759967582, -4.466799349690595, -3.2934441380361528, -5.566243544235149]	[8.87428488417125e-20, 6.588128486165568e-07, 1.8471407022782877e-07, 9.887129733038377e-09, 3.143166553519031e-10, 0.001797006950577687, 0.0042440044166172815, 2.3642724923190478e-148, 0.0021289623125559675, 0.0004206027233515939, 1.3314200256351794e-06, 0.013903257919197567, 9.01412083200942e-129, 1.5458072320103557e-37, 0.00018920813840471427, 1.7484265461506826e-08, 0.02580521636527359, 5.097…	[0.007058535418006356, 2.2886373284674076e-09, 0.00021480000929690327, 1.0886778056985161e-60, 9.300971165513145e-05, 0.008115376452280856, 3.880678181572701e-07]
ciliated columnar cell of tracheobronchial tree	2301	5971	9821	0.999565	0.999163	0.999796	2	0.0002
classical monocyte	1451	2265	3647	1	0.997792	0.993693	23	0.0063	10	8	PLAUR, CXCL2, TNFAIP3, B2M, CXCL8, TMSB4X, CCL4, CCL3L1, MARCKS, CCL3	PKM, GAPDH, ZFP36, THBS1, GUK1, RHOB, FOS, TXNIP	[6.2195723021558065, 7.064661754480158, 3.110978096708826, 3.4516758895476283, 6.9820201907361685, 3.632056995027297, 7.293912630827667, 7.934583407448738, 4.017254091420554, 7.907764630752972]	[-3.5287550403473102, -5.104904479637721, -3.354333663022256, -3.635235516709758, -3.547230197626616, -3.3674450649624084, -5.056630681585342, -3.446212805405898]	[3.0658479902746625e-08, 1.3202630981276884e-10, 0.04170119765499731, 0.014721222187118884, 2.0450703859081247e-10, 0.009510603153568437, 3.703292899126989e-11, 6.446470926031418e-13, 0.002414089284203602, 6.446470926031418e-13]	[0.012083503014670162, 1.628331309557775e-05, 0.018638920528458988, 0.009510603153568437, 0.011971106310783637, 0.018638920528458988, 1.9086401540245468e-05, 0.014721222187118884]
club cell	4983	10558	6011	1	1	1	0	0
elicited macrophage	2357	1757	3083	0.990666	0.529311	0.602984	1224	0.4	34	28	MDH1, VIM, HSPA5, TPR, PEBP1, YPEL3, SMARCB1, AREG, GAPDH, IGFBP2, TNFAIP3, EGR1, CDKN1A, ZFP36, ARPC1B, NINJ1, THBS1, RHOB, IL18, S100A11, IGFBP7, PRKCD, CITED2, CTNNB1, FOS, RSL1D1, JUN, CALR, EWSR1, HMGB1, SELENOH, MIF, NME2, TXNIP	MAP2K3, YBX1, RBX1, PSMD14, ID2, NFE2L2, OPTN, LGALS3, RAC1, TXN, SOD1, GUK1, BAG3, MMP14, LMNA, DPY30, CTSB, ALDH1A1, B2M, CXCL8, CEBPB, ISG15, ASPH, TMSB4X, CCL4, CCL3L1, MARCKS, CCL3	[3.617237762211593, 8.52418104873189, 3.1678588365779308, 4.737811069179569, 2.9576634672031346, 4.270402401061663, 4.293063637028098, 3.6328277000936113, 2.7400039498503435, 5.90552636337699, 17.54194697428014, 11.47260220528083, 9.486001646073692, 33.69194407037018, 6.630210359168572, 3.037639435011684, 9.215100629985892, 20.451310580883284, 4.154677092937451, 10.179691852892933, 3.183304040288…	[-2.9268144124021123, -22.976529020497015, -4.570849864408619, -3.460759446706138, -4.9192456910823665, -5.5334768378477674, -3.71884115047716, -5.92322528489822, -4.907977102029714, -13.188177690539039, -3.523615429678731, -2.845142987158118, -3.1260099847567044, -3.0891234473806826, -9.624946450539424, -3.1074840108279402, -5.395441791030323, -2.8773980310519485, -7.158510760791178, -2.95191545…	[0.0021865637327167413, 3.028648737935346e-16, 0.009812273302334213, 2.214400581926005e-05, 0.018155991449175853, 0.00018461410125313865, 0.0001700047833022686, 0.0020897492516919764, 0.03285621243707671, 4.9414028975153706e-08, 3.37209082135392e-67, 5.569723780025059e-29, 5.3687544840645913e-20, 1.865982394691184e-246, 5.320088271519337e-10, 0.014306343906287355, 6.652406169012109e-19, 3.1970556…	[0.0195915066544204, 5.625227777199135e-115, 4.877328641787159e-05, 0.0037326439648139153, 1.0177179677773292e-05, 4.174612787916421e-07, 0.0015569282149410495, 4.7066195046152514e-08, 1.052886807849414e-05, 4.208090304781709e-38, 0.0030800764733011888, 0.024267348379970678, 0.011176949156838612, 0.012346002379417572, 1.5433940314822304e-20, 0.011751151708311595, 8.850193210010344e-07, 0.02216595…
endothelial cell of lymphatic vessel	401	286	1594	0.935162	0.447552	0.824969	279	0.18	30	11	PTBP1, TNFRSF1A, SMARCB1, NDRG1, CSNK1A1, ID2, DEK, EIF2S2, ZFP36, GMFG, IGFBP4, MCL1, MMP14, ETS2, LMNA, DPY30, IGFBP7, IFI16, CTSB, ALDH1A1, BEX3, FOS, RSL1D1, CAVIN1, JUN, EWSR1, TMSB4X, RGL2, TXNIP, MARCKS	IL32, VIM, GAPDH, IGFBP2, ARPC1B, LGALS3, TXN, GUK1, S100A11, MIF, NME2	[2.839599329170247, 3.5147908789842974, 3.0686489333966676, 4.25900519168496, 2.999697770886495, 2.872750303461223, 3.4637398105837227, 3.2590343343463557, 5.564709656415503, 2.847618571331347, 6.83232272088082, 4.971428937246975, 3.1711090720800086, 2.8195512237674967, 7.304885205374218, 3.9607896238190503, 6.309711573256987, 5.1816476424700975, 3.0382187734103505, 3.935801092442051, 5.155513505…	[-8.050746326732963, -7.657588659709744, -7.312832847158879, -2.8874283806310936, -3.465529819994683, -6.721628538907065, -5.8509679614162, -4.973576948540126, -6.829816707705477, -9.224061695428917, -13.91209634273273]	[0.043968765362812204, 0.006984819273820728, 0.02712675014385567, 0.00042094433870565144, 0.032429713743209555, 0.04303268176368919, 0.007942393505490865, 0.015278258810134912, 7.177439484962299e-07, 0.043968765362812204, 4.183141158619281e-10, 1.4863146689132093e-05, 0.0201930246472473, 0.04550134714407327, 1.9504535802293702e-11, 0.0012673636002287216, 1.0580117897799894e-08, 5.695143338869168e…	[1.0121752862383638e-13, 1.8642524857791154e-12, 1.9504535802293702e-11, 0.04303268176368919, 0.007942393505490865, 8.037696928669395e-10, 1.4144142429738856e-07, 1.4863146689132093e-05, 4.183141158619281e-10, 7.036936793280712e-18, 2.6316302657612143e-41]
epithelial cell of lower respiratory tract	177	527	1415	1	1	1	0	0
lung macrophage	200	303	568	0.995	0.966997	0.955986	25	0.044	9	4	CXCL2, SGK1, EGR1, CXCL8, FOS, JUN, CCL4, CCL3L1, CCL3	AREG, GAPDH, THBS1, S100A11	[4.482751198449213, 3.5205146003113588, 5.5671370020501625, 4.4765190961296675, 5.850074447357537, 6.806078943175845, 7.193715707451587, 7.308386390131227, 6.693901101424023]	[-3.484368406857994, -3.5005718728888127, -3.747363124742822, -3.428279485982083]	[0.00046659979173356044, 0.0202252988116966, 2.123462092192311e-06, 0.00046659979173356044, 4.834913887634698e-07, 1.6448329407406208e-09, 1.5510647466890554e-10, 1.3302174362012526e-10, 2.6727691397599013e-09]	[0.0202252988116966, 0.0202252988116966, 0.009769113400341355, 0.022988502294020396]
mast cell	292	889	3828	1	0.986502	0.99373	24	0.0063	4	0	EGR1, ZFP36, FOS, CCL4		[5.773423972944599, 5.531822456282112, 6.105070226645405, 4.756807775147769]	[]	[1.9108459067846844e-06, 5.197497885061459e-06, 5.055570161859732e-07, 0.0002419142920111927]	[]
multi-ciliated epithelial cell	516	765	2773	0.996124	0.960784	0.937613	173	0.062	18	2	PEBP1, IGFBP2, TNFAIP3, EGR1, CDKN1A, ZFP36, SOD1, GUK1, RHOB, IL18, ETS2, S100A11, IGFBP7, FOS, JUN, SELENOH, MIF, TXNIP	ALDH1A1, TMSB4X	[4.660587395736663, 7.196039515284169, 3.041189203964095, 5.962539215150011, 4.412377087290205, 3.475630794804795, 4.9889193248867, 5.471855580890091, 5.594195509687783, 3.1888797312340937, 3.7320788219037633, 3.710896116797309, 6.863784862966271, 9.16034314159099, 12.27067034138865, 5.975484201603955, 6.008140871976405, 5.422870575331417]	[-4.578847651726342, -6.165245934849271]	[9.695728389505385e-05, 6.099488499405862e-11, 0.037399253487296356, 1.1107929771557549e-07, 0.00027946102795602795, 0.008946890924846688, 1.9915502417165364e-05, 1.6854697468784222e-06, 9.087530336347019e-07, 0.023423346944396534, 0.0044492275505915975, 0.004618691380536764, 5.498887242598482e-10, 8.484138801134308e-18, 3.2022103930688587e-32, 1.1107929771557549e-07, 1.0258897241122936e-07, 2.06…	[0.0001353128984766905, 4.3279811649170965e-08]
nasal mucosa goblet cell	3041	5782	5940	1	0.994639	0.99596	24	0.004	3	23	LGALS3, S100A11, CLTB	MDH1, TPR, LIMA1, RBX1, PSMB5, CCND1, CSNK1A1, NFE2L2, HDAC1, EIF2S2, ARPC1B, MAP1LC3B, SOD1, MCL1, GSN, DPY30, IFI16, ALDH1A1, B2M, NPM1, ASPH, TMSB4X, SELENOH	[4.390786842726016, 3.0928610441618, 3.205454497005452]	[-3.764127943106793, -3.4868188563891116, -4.8044246546558735, -3.437917038946424, -3.0381148631710837, -3.397662494100309, -3.2033075879469926, -4.856069744784371, -3.0099664999601705, -4.11317957419466, -3.5152057650509647, -2.9972043183348838, -4.975521379342546, -3.008535227254531, -3.020164317987853, -4.0490704842545515, -4.5411897495436495, -7.3524478888708495, -5.8653555477112596, -5.44539…	[0.0005556707857471906, 0.04063857131932284, 0.029061967489309084]	[0.005481906706881841, 0.014146514012438233, 0.000109081410435973, 0.016022998627709357, 0.0461268215436738, 0.017599153776626388, 0.029061967489309084, 9.818560469770259e-05, 0.0461268215436738, 0.0017454665282187296, 0.01351196152141186, 0.046225610817252835, 6.403109551258896e-05, 0.0461268215436738, 0.0461268215436738, 0.002108279764224019, 0.0003057925265278294, 9.574783261492756e-11, 7.3500…
natural killer cell	695	6779	6728	1	0.997345	0.998811	8	0.0012
non-classical monocyte	815	778	1477	1	1	0.998646	2	0.0014
plasma cell	250	141	605	0.996	0.900709	0.965289	21	0.035	23	0	MDH1, VIM, MAP2K3, HSPA5, PKM, PEBP1, YPEL3, SMARCB1, TNFAIP3, OPTN, ZFP36, GMFG, RAC1, TXN, SOD1, LMNA, DPY30, CITED2, B2M, CLTB, CALR, MIF, TXNIP		[3.035033475937409, 4.739658725244519, 3.367317861098653, 3.5337777251756055, 3.6017594253902385, 3.480408913792155, 4.095420930687155, 4.650710706272102, 4.059841723098188, 3.2567681803757917, 4.685019227875749, 3.8584379944249285, 3.083954886372238, 3.2014933400143613, 3.155113301550172, 3.9137128347863595, 3.8959232309918757, 5.137383438649756, 4.472814668327268, 3.7288280239222633, 5.51477717…	[]	[0.047332169262023625, 0.0001755443541582356, 0.018672174107651204, 0.011197522040716463, 0.009147460642149219, 0.012964174793038331, 0.0018848163737806073, 0.00020343774441378533, 0.002013345662242965, 0.026401287910889845, 0.00019675336668755345, 0.0037429395245135483, 0.04187505646667151, 0.03057494541884678, 0.03431930769057057, 0.003437863123514868, 0.003437863123514868, 3.426658911491818e-0…	[]
pulmonary artery endothelial cell	325	1013	2386	0.972308	0.500494	0.716262	677	0.28	19	8	IL32, EDN1, CAV1, ID2, ID1, ZFP36, GMFG, RAC1, IGFBP4, SOD1, GUK1, RHOB, PLK2, B2M, FOS, JUN, ISG15, TMSB4X, MARCKS	VIM, AKR1B1, CCN2, IL6ST, GSN, IGFBP7, ASPH, NME2	[6.666309862914753, 10.094566899598693, 9.238466680135861, 7.159107186549335, 4.984826860159998, 7.6272185019306855, 3.5426234567623243, 3.4642478524550055, 10.448707298371671, 3.4921308470908303, 3.946036996174261, 11.906401254344804, 3.800228050229947, 13.314624317943974, 5.274994572658584, 6.850680397185208, 3.1516023594107545, 6.8511418179002215, 3.275724531749427]	[-4.462663403877048, -3.063800589068156, -10.533938296159194, -3.5169816484565657, -10.817250615177578, -3.8633108536968135, -3.2005788724472035, -2.932295685289265]	[7.591708732262389e-10, 4.103859241871441e-22, 1.3669657886071155e-18, 2.85374678228889e-11, 1.6059222414490596e-05, 9.834786293244196e-13, 0.008121442691232526, 0.009530198333063582, 1.2179948450279955e-23, 0.009067625239846968, 0.0018615251600105104, 1.79754616403718e-30, 0.0030923908823809604, 4.68205421545477e-38, 3.6287737863356998e-06, 2.2601114705436363e-10, 0.025770839037349398, 2.2601114…	[0.00019913000426694503, 0.033081810885013004, 5.9295244249082265e-24, 0.008590004302586156, 3.5080208361701255e-25, 0.0025016078500343236, 0.022492899544674965, 0.04868864297618555]
respiratory basal cell	11990	18087	21542	0.935696	0.677945	0.606815	8470	0.39	39	43	PTBP1, PLAUR, TNFRSF1A, EDN1, YPEL3, NDRG1, CSNK1A1, IGFBP2, ID2, AAK1, TNFAIP3, CCN2, EGR1, SPOP, OPTN, IRF3, ZFP36, BHLHE40, IL6ST, RAC1, THBS1, RHOB, PLK2, IL18, BAG3, MMP14, ETS2, PRKCD, CITED2, CTNNB1, MAP2K1, FOS, CEBPB, CAVIN1, JUN, ASPH, RGL2, TXNIP, MARCKS	IL32, CD9, MDH1, HSPA5, YBX1, PKM, PEBP1, RBX1, PSMB5, AREG, CCND1, GAPDH, NFE2L2, SGK1, CDKN1A, DEK, EIF2S2, ARPC1B, NINJ1, LGALS3, TXN, SOD1, RAB13, GUK1, GSN, LMNA, MAGOH, DPY30, S100A11, IFI16, CTSB, ALDH1A1, BEX3, B2M, CXCL8, RSL1D1, CLTB, CALR, NPM1, HMGB1, TMSB4X, SELENOH, MIF	[3.034577325939765, 2.8786522983939795, 2.3121066049636876, 5.091904180929694, 3.269328413378172, 14.095702564415589, 2.61688343229276, 16.843548933951663, 8.69712287618189, 10.172402824148175, 8.192325216266013, 24.665289501123, 9.157715946675431, 2.7032806608273074, 2.772999112877966, 4.988298833354749, 15.720811128620076, 9.116869093723832, 5.955246189756611, 4.166527037540761, 7.5121032088255…	[-3.3739958105315346, -39.247499370043236, -14.684537841131068, -3.0691561798483, -4.575274817685078, -23.079594527609057, -12.401256854239286, -22.837067039139228, -16.33478232635044, -10.61567674824307, -12.056175974376728, -31.565321313681544, -6.05985975546355, -2.525818568757813, -2.6323005342510717, -8.48806733250349, -5.283271608503742, -14.324247334676627, -3.9498935962896335, -26.8758486…	[0.005021589644099411, 0.008153284990734859, 0.03757253735267837, 1.0699800137834205e-06, 0.0023468639197557766, 7.354688807977938e-44, 0.017188356859938, 3.3862308404732065e-62, 2.4272340281701858e-17, 2.5911779640601566e-23, 1.6162021139904276e-15, 1.3790681040061443e-132, 4.139619960504724e-19, 0.013600586452987269, 0.01106348092956837, 1.794571327102318e-06, 2.435853447955094e-54, 5.944428774…	[0.001679726435936627, 0.0, 1.6601818253182568e-47, 0.0045134552904599725, 1.2927782980763155e-05, 3.652141810162635e-116, 3.955318578078655e-34, 8.787971666717993e-114, 1.3080447758271443e-58, 2.6948972586136606e-25, 2.5295218174182817e-32, 1.0874271476871026e-216, 5.002255222656907e-09, 0.021646432464920862, 0.016492463433407135, 1.4559169373446526e-16, 4.080610641122235e-07, 3.0384286210892263…
respiratory hillock cell	183	525	319	1	0.973333	0.943574	18	0.056	3	79	LGALS3, S100A11, ALDH1A1	CD9, PTBP1, PLAUR, MDH1, VIM, CD44, MAP2K3, TPR, LIMA1, YBX1, EDN1, CXCL2, AKR1B1, PEBP1, SMARCB1, RBX1, PSMB5, NDRG1, CAV1, AREG, CCND1, CSNK1A1, PSMD14, IGFBP2, ID2, AAK1, NFE2L2, HDAC1, TNFAIP3, SGK1, EGR1, SPOP, OPTN, CDKN1A, DEK, ID1, EIF2S2, IRF3, ZFP36, ARPC1B, NINJ1, BHLHE40, IL6ST, MAP1LC3B, IGFBP4, SOD1, RAB13, GUK1, RHOB, PLK2, IL18, BAG3, ETS2, LMNA, MAGOH, PEA15, DPY30, IGFBP7, IFI16…	[4.336956688042145, 2.8623651056050066, 2.9860150688066938]	[-2.7150374898753373, -4.995984683404327, -3.9041818168362408, -4.381681142817223, -2.9583911408573806, -3.2227915940865195, -3.579271807146702, -5.540570691547927, -4.0370397560210325, -3.1175575828510413, -2.4624758629101895, -4.025200929757041, -3.2201607438056326, -5.082802742673596, -5.469537733963979, -4.836818241410667, -3.3635420841139716, -3.7371228239999192, -5.11437294604424, -3.646358…	[0.0001001109671378286, 0.009898668325151403, 0.007156086599703504]	[0.01462062240612264, 8.999957148008385e-06, 0.0004190629347391948, 8.647970166028988e-05, 0.0076075364078608786, 0.0036647917467867424, 0.0012022699047820541, 1.1410142392403533e-06, 0.0002560760589614661, 0.004902694491170032, 0.027373741241491736, 0.0002667421920941553, 0.0036647917467867424, 6.099256342154427e-06, 1.4799716085074423e-06, 1.5095700359292855e-05, 0.002396136631294193, 0.0007385…
tracheobronchial serous cell	337	715	97	0.925816	0.697902	0.237113	74	0.76	1	0	JUN		[3.961089796971709]	[]	[0.03670736540392273]	[]
tracheobronchial smooth muscle cell	136	484	1319	0.948529	0.371901	0.472328	696	0.53	84	1	CD9, PTBP1, MDH1, VIM, CD44, MAP2K3, HSPA5, TPR, LIMA1, YBX1, TNFRSF1A, PKM, AKR1B1, PEBP1, YPEL3, SMARCB1, RBX1, PSMB5, NDRG1, CAV1, CCND1, CSNK1A1, PSMD14, ID2, AAK1, NFE2L2, HDAC1, CCN2, EGR1, SPOP, OPTN, DEK, ID1, EIF2S2, IRF3, ZFP36, ARPC1B, NINJ1, LGALS3, BHLHE40, RAC1, TXN, MAP1LC3B, IGFBP4, SOD1, MCL1, RAB13, GUK1, PLK2, GSN, BAG3, MMP14, ETS2, LMNA, MAGOH, PEA15, DPY30, S100A11, IGFBP7, …	NME2	[6.1682875806942965, 4.616297194927353, 7.065874780523497, 5.7853035278554135, 6.571760194393937, 2.4738308290178885, 8.619385518863147, 4.0431966727586195, 4.210869842205661, 4.743210435877553, 6.825659074035896, 5.9237280097132485, 4.339303435728569, 6.3712908480213715, 4.724169829847945, 4.885761589004162, 6.115292433874247, 6.926436730283858, 3.699958980034774, 15.55928822907669, 2.6468614313…	[-3.745424761732849]	[6.289719590189589e-09, 2.28807767790528e-05, 2.0135074122678657e-11, 6.247667576392326e-08, 5.205140261707475e-10, 0.04243039016637608, 1.3247466545764194e-16, 0.0002447345209854557, 0.000125159529766928, 1.2936989325445642e-05, 9.361108370954006e-11, 2.7650737541622373e-08, 7.643917894968152e-05, 1.8082812256197147e-09, 1.4034589759088753e-05, 6.669824600848634e-06, 8.621634196691147e-09, 5.055…	[0.0007982315023442714]
type I pneumocyte	1043	383	2685	1	0.932115	0.99851	4	0.0015
type II pneumocyte	6888	2178	17241	1	0.998623	0.997332	46	0.0027	19	1	TNFRSF1A, PKM, PEBP1, EGR1, ID1, ZFP36, LGALS3, RAC1, IGFBP4, RAB13, RHOB, LMNA, S100A11, CITED2, B2M, FOS, JUN, SELENOH, TXNIP	CTNNB1	[4.396815638570731, 4.302961533794628, 5.368905672583896, 5.91467737731699, 9.450224390042544, 9.174476046806562, 4.267632760473409, 3.9567929488587508, 6.414723385933661, 3.4168352152179815, 6.577321766252942, 5.760088038808565, 3.5631040491784622, 8.386060038322356, 3.375722133922255, 8.018741650382257, 8.065668702770306, 3.6356748669201613, 8.013105657996839]	[-3.5097994264595447]	[0.00041574216848921014, 0.0005922629882910744, 3.543108273326258e-06, 1.817812716120325e-07, 1.663477139631386e-18, 1.1162884657248078e-17, 0.0006479908996688339, 0.0023358535576652045, 8.676345192279513e-09, 0.014168171933847529, 3.366668075675045e-09, 4.136247688111486e-07, 0.009490300060122003, 8.24438951582661e-15, 0.01574875597763662, 9.171492634809792e-14, 8.958837835037206e-14, 0.00802405…	[0.010626011690199689]
vein endothelial cell	1370	1564	4558	0.989051	0.810742	0.917727	375	0.082	38	10	IL32, TPR, LIMA1, TNFRSF1A, EDN1, CXCL2, CAV1, CCND1, CSNK1A1, IGFBP2, ID2, AAK1, HDAC1, SGK1, EGR1, ID1, IRF3, ZFP36, GMFG, BHLHE40, RAC1, IGFBP4, MCL1, RHOB, PLK2, ETS2, PEA15, ALDH1A1, B2M, FOS, CAVIN1, JUN, EWSR1, ISG15, TMSB4X, RGL2, TXNIP, MARCKS	CD9, YBX1, GAPDH, CCN2, TXN, GSN, IGFBP7, NPM1, MIF, NME2	[4.5522449323725676, 3.4909235554848745, 3.792578216776355, 6.683408078536414, 6.3663511694657915, 4.632082647589446, 5.346505260334431, 2.7775045466510306, 2.8204751794178375, 3.258415155499752, 5.58468709467437, 2.9092224395601503, 3.0772339269701185, 4.352753052892732, 6.579033271777765, 6.6517433510542965, 3.6054163282048215, 12.552913866850064, 3.72726203570231, 6.902111804315232, 3.93951402…	[-3.7893421062057375, -2.796798319799902, -7.250259952918748, -5.76619603060356, -5.3780675792541865, -4.930009637210975, -4.22771219824957, -4.019515590969022, -4.485986592524799, -4.324283472556287]	[9.326297742386803e-05, 0.005148394523192132, 0.001812561371872262, 8.835120803356634e-10, 5.291130729727449e-09, 6.596546055690745e-05, 2.00531766863494e-06, 0.04418165944333118, 0.03998757766450133, 0.011249366365481465, 5.75938532297352e-07, 0.03156071191152123, 0.019395129083295482, 0.00020669927834644487, 1.4560642051339589e-09, 1.0178828328524749e-09, 0.0034074049849282875, 1.88508110822791…	[0.001812561371872262, 0.04232162625497762, 2.0465846516501043e-11, 2.0995645475963716e-07, 1.7639267875849392e-06, 1.6181990283590837e-05, 0.0003318603163353802, 0.0007550636307190053, 0.0001190267809908961, 0.0002281514649660935]
							14929
